# Bioinformatics classification of the MgtE Mg²⁺ channel and de novo protein design for the stabilization of its novel subclass

**DOI:** 10.1101/2025.05.26.656215

**Authors:** Zhixuan Zhao, Kimiho Omae, Wataru Iwasaki, Ziyi Zhang, Fazhi Pan, Eun-Jin Lee, Motoyuki Hattori

## Abstract

MgtE channels play crucial roles in Mg²⁺ homeostasis and are implicated in bacterial survival under antibiotic exposure. Previous structural and biophysical studies have predominantly focused on the *Thermus thermophilus* MgtE, leaving the structural and mechanistic diversity of MgtE family proteins largely unexplored. In this study, using a genome mining approach, we identified diverse MgtE homologs, including a novel subclass termed the “mini-N type,” which lacks the canonical cytoplasmic N and CBS domains but possesses a unique small N-like domain. Despite extensive expression screening, mini-N type homologs could not be stably purified. To address this issue, we designed a series of de novo proteins and determined their crystal structures. A selected de novo protein was fused to a mini-N type MgtE, enabling successful purification and preliminary cryo-EM imaging. Our findings demonstrate that de novo designed protein fusions can serve as powerful tools for stabilizing and purifying otherwise unstable membrane proteins, opening new avenues for the structural and functional studies of otherwise inaccessible membrane proteins.
