## Supplementary material for "Bioinformatics classification of the MgtE Mg²⁺ channel and de novo protein design for the stabilization of its novel subclass": Table S1

### Sheet: Sheet1
Name	Sequence	pLDDT	pTM	PAE	RMSD (Å²)
ZZ1	MSKEEILEQLEKMVEEAKEELKKAKDKSPLELILETLTLITLLSLLAIAKEDEETWKKLLEEALETAEETLKLVGLEELIEEVKKEIKELFDELKKMIKEGESKEKIIIYNILKNFELEILLAMIEKGEKEEEIEKYRKKWEEKLKKYLEEVKTKEEALKILEEILKERKEELEKLGISKELVEKHLERIKKAAELVLSM	0.96	0.914	2.713	0.617
ZZ2	MEELEKKYYELLEEVKKALEETMKEFAKEKGIKYVKIEELSPGIIKIEYYDAKTGKKEEIVMNVEEAIEWLKKNLKGDVILLITDITPDTLKLAKEILKVSKRVIVVLFTVRRHPWEKVREAAAADLAAQKAAGKELLEFAKKLKNTKLAVITIDNLEIIERVEAGESKEEIVKEIVERFKKLLEEAWKKVKEGENVLYL	0.936	0.884	3.651	0.531
ZZ3	MTTLLEKEEITFKTPEGKELPVKATISVYMESPERIRMEIEVEIPESASLVEIKLESRDGKVTIEVKYKNVKDKELEEAVKKIVEYLKEKKEEIAKVPGISIKVVIVKLEDGNLIIIIAVSVPDEGVELAIEIVEYILEELEPLIKKAKSVVIRFHVVAETEEALERIRERLEELEKRFKEMGAKVEIRLRTTDELLAKA	0.93	0.886	3.777	0.578
ZZ4	SLLFLRLAALLASYALGASKLVIKRDGTVTLTTKDGEKYTVSQLAPGVAVVTSEKEPVVATARQLAPDELLLTTKDGRKLRLRRLAPDELLLTSSDGQKARARVLDPDTLEATSSDGQKARARLSPGKAEIESEDGAKATLRYDPEDKTEVELDESRLEITALLLLIALRL	0.952	0.888	3.061	0.576
ZZ5	SREKVKKLVVLAIAAAAILILLSFLEESPELEEEAKRIAELLIEAVKVLDERSEELLKEALKLLREAIEKFAKEEIKEDLLEALELLEKLLKESEEGDIEEVRKEAEKLFEKIIEITKKVLKNEEAVKLLEKLKKEFIEALKALEEGDIEKTIEKIKKAAEYLEKYLELLGKKELKELAKRIFEAVIKELEKIKKEE	0.948	0.903	3.229	0.459
ZZ6	MLSPEEMKEKAEQATEALLHLMLVELVKELEKAGKEVKPINVKIEYDETPDKVTANITLENEDGYKINATLTVTKSGEITAEVTLETPEGTRKSKIKMTFHPDGTIDITVEEEGKTRKYTFKFYPEKPDGVRESELYDEETGYTYKMTTKKLAENKYEIELEKYKDGKLEKKLAKANLEKKK	0.927	0.87	4.112	0.583
ZZ7	SVKKAKMEIEIEINGKKYKGKVEITEYDDGTIEVKLEIKGEIKKEIRGTFKKYPDGTIEGEIEIKMPGKKIEIRTTIKETPDKVEIKIKATSDSGLKLSMELEIKKGKNDEVEAKVYSDGKEVTKVKVKTTYNEDGTVKIEIESKETGIKIKIETENDETLVITSLVLASSLMLSEILLLLE	0.929	0.873	3.712	0.527
Table S1 Sequence and AlphaFold2 statistics of de novo designed proteins
